# Certain Aquatic Eukaryotes Harbor an OLD-Like Immune Defense System

**DOI:** 10.64898/2026.08.18.745644

**Authors:** Halim Maaroufi

## Abstract

Key elements of eukaryotic antiviral immunity are evolutionarily conserved with prokaryotic anti-phage defense systems. The <u>O</u>vercoming <u>L</u>ysogenization <u>D</u>efect (OLD) anti-phage defense system is well characterized in prokaryotes but has remained unknown in eukaryotes. Here, the *old*-like genes are identified in certain aquatic eukaryotes, including the SAR supergroup, Filasterea, Chytridiomycota, and some invertebrate metazoan lineages (Placozoa, Cnidaria, Spiralia, Hemichordata, and Cephalochordata). Within molluscs, *old*-like genes are present in bivalves but absent in gastropods and cephalopods. Interestingly, the filasterean *Capsaspora owczarzaki*, an endosymbiont of the gastropod *Biomphalaria glabrata*, encodes putative secreted OLD-like proteins, suggesting it may provide its host with symbiont-mediated antiviral protection. Genomic and transcriptomic analyses revealed that *old*-like genes vary in copy and intron number and are expressed in some eukaryotic lineages. OLD-like proteins retain key structural features but exhibit a different topology from that of prokaryotes. Structural predictions reveal homodimeric dsDNA-bound architectures analogous to that of the *Bacillus cereus* VD045 GajA OLD homodimer. Furthermore, phylogenetic analysis divided OLD-like proteins into three distinct clusters, one of which likely represents an ancient inheritance from the ancestral Promethearchaeota (formerly ‘Asgard’ archaea) host. Together, these findings highlight an unexpected presence of *old*-like genes in certain aquatic eukaryotes, offering new insights into their evolutionary history and potential role in antiviral defense.
