## Supplemental tables_Figs for "Certain Aquatic Eukaryotes Harbor an OLD-Like Immune Defense System": Table S1_DeltaBlast_OLD-like_proteins.xlsx

### Sheet: Feuil1
Organism	Blast Name	Score	Number of Hits	Description
Eukaryota	eukaryotes
.Potamilus streckersoni	bivalves	161	2	Potamilus streckersoni hits
.Phaeothamnion confervicola	heterokonts	150	1	Phaeothamnion confervicola hits
.Magallana angulata	bivalves	143	15	Magallana angulata hits
.Mizuhopecten yessoensis	bivalves	129	4	Mizuhopecten yessoensis hits
.Ruditapes philippinarum	bivalves	127	9	Ruditapes philippinarum hits
.Pecten maximus	bivalves	126	2	Pecten maximus hits
.Mytilus coruscus	bivalves	125	8	Mytilus coruscus hits
.Magallana gigas	bivalves	125	2	Magallana gigas hits
.Ylistrum balloti	bivalves	122	2	Ylistrum balloti hits
.Symbiodinium sp. CCMP2456	dinoflagellates	119	1	Symbiodinium sp. CCMP2456 hits
.Symbiodinium microadriaticum	dinoflagellates	120	1	Symbiodinium microadriaticum hits
.Symbiodinium sp. KB8	dinoflagellates	120	1	Symbiodinium sp. KB8 hits
.Saccostrea echinata	bivalves	120	2	Saccostrea echinata hits
.Crassostrea virginica	bivalves	120	7	Crassostrea virginica hits
.Sinanodonta woodiana	bivalves	119	10	Sinanodonta woodiana hits
.Xenia sp. Carnegie-2017	soft corals	118	3	Xenia sp. Carnegie-2017 hits
.Saccostrea cuccullata	bivalves	117	4	Saccostrea cuccullata hits
.Dendronephthya gigantea	soft corals	117	1	Dendronephthya gigantea hits
.Paramuricea clavata	soft corals	117	1	Paramuricea clavata hits
.Dreissena polymorpha	bivalves	116	5	Dreissena polymorpha hits
.Thelohanellus kitauei	myxozoans	114	1	Thelohanellus kitauei hits
.Ostrea edulis	bivalves	115	9	Ostrea edulis hits
.Mytilus galloprovincialis	bivalves	113	17	Mytilus galloprovincialis hits
.Adineta steineri	rotifers	112	4	Adineta steineri hits
.Mercenaria mercenaria	bivalves	111	4	Mercenaria mercenaria hits
.Mytilus trossulus	bivalves	111	9	Mytilus trossulus hits
.Mytilus californianus	bivalves	110	16	Mytilus californianus hits
.Mytilus edulis	bivalves	107	10	Mytilus edulis hits
.Orbicella faveolata	stony corals	107	1	Orbicella faveolata hits
.Porites harrisoni	stony corals	105	1	Porites harrisoni hits
.Porites evermanni	stony corals	105	1	Porites evermanni hits
.Desmophyllum pertusum	stony corals	104	1	Desmophyllum pertusum hits
.Porites lobata	stony corals	104	1	Porites lobata hits
.Pinctada imbricata	bivalves	103	3	Pinctada imbricata hits
.Exaiptasia diaphana	sea anemones	99.4	1	Exaiptasia diaphana hits
.Porites lutea	stony corals	103	3	Porites lutea hits
.Argopecten irradians	bivalves	100	16	Argopecten irradians hits
.Chamelea gallina	bivalves	97.1	2	Chamelea gallina hits
.Ptychodera flava	hemichordates	94.4	2	Ptychodera flava hits
.Capsaspora owczarzaki ATCC 30864	eukaryotes	92.8	2	Capsaspora owczarzaki ATCC 30864 hits
.Actinia tenebrosa	sea anemones	91.7	1	Actinia tenebrosa hits
.Rotaria sp. Silwood2	rotifers	85.5	7	Rotaria sp. Silwood2 hits
