## Supplemental tables_Figs for "Certain Aquatic Eukaryotes Harbor an OLD-Like Immune Defense System": Table S2_seqs_size_OLD-like_proteins.xlsx

### Sheet: Feuil1
OLD-like protein	Taxonomy	accession number	amino acids number
Symbiodinium sp. UOBC0000020	SAR supergroup	CDRQKP010002909.1	605
Chlorellidium tetrabotrys	SAR supergroup	JAUKPS010110286.1	623
Capsaspora owczarzaki	Filasterea	XP_004364654.1	625
Capsaspora owczarzaki	Filasterea	KJE91799.1	592
Thoreauomyces humboldtii	Chytridiomycetes	KAJ3014353.1	650
Gaertneriomyces sp. JEL0708	Chytridiomycetes	KAJ3188706.1	638
Trichoplax adhaerens	Placozoa	XP_002110806.1	680
Trichoplax sp. H2	Placozoa	RDD37009.1	805
Nematostella_vectensis isolate	Sea anemones	XP_048575736.1	775
Actinia tenebrosa	Sea anemones	A0A6P8J3J2	789
Stylophora pistillata	Stony corals	XP_022780642.1	705
Desmophyllum pertusum	Stony corals	A0A9X0CFV3	704
Paramuricea_clavata	Soft corals	A0A6S7HLM0	693
Xenia sp.	Soft corals	XP_046856289.1	689
Magallana gigas	Bivalves	A0A8W8L770	627
Crassostrea virginica	Bivalves	A0A8B8DK01	601
Cephalothrix simula	Nemertea	JAXIUW010014154.1	628
Adineta vaga	Rotifera	UJR19038.1	844
Adineta steineri	Rotifera	A0A813MIX4	577
Ptychodera flava	Hemichordata	XP_070564142.1	675
Saccoglossus kowalevskii	Hemichordata	ACQM01009845.1	722
Branchiostoma floridae/japonicum	Cephalochordata	XP_078582628.1	676
Branchiostoma belcheri	Cephalochordata	JALCYT010000124.1	662
