## Supplemental tables_Figs for "Certain Aquatic Eukaryotes Harbor an OLD-Like Immune Defense System": Table S3_Introns_Transcripts_old-like_genes.xlsx

### Sheet: Feuil1
Query	Taxonomy	Intron number	WGS accession number	Chromosomes	TSA accession number
Symbiodinium sp. UOBC0000020	SAR supergroup	1 gene with 0 intron	CDRQKP010002909.1
Chlorellidium tetrabotrys voucher IRGN:2022CJO005	SAR supergroup	1 gene with 0 intron	JAUKPS010110286.1
XP_004364654.1_Capsaspora_owczarzaki_1 ATCC 30864	Filasterea	1 gene with 1 intron 2 genes with 5 introns	JAWQFK010000001.1	chromosome 1
	Filasterea	1 gene with 0 intron	JAWQFK010000002.1	chromosome 2
	Filasterea	2 gene with 0 intron	JAWQFK010000005.1	chromosome 5
	Filasterea	1 gene with 0 intron 2 genes with 1 intron	JAWQFK010000008.1	chromosome 8
	Filasterea	2 genes with 1 intron 1 gene with 3 introns	JAWQFK010000014.1	chromosome 14
	Filasterea	1 gene with 1 intron	JAWQFK010000016.1	chromosome 16
KAJ3014353.1_Thoreauomyces_humboldtii	Chytridiomycetes	1 gene with 0 intron	JADGJA010000364.1
KAJ3188706.1_Gaertneriomyces_sp._JEL0708	Chytridiomycetes	1 gene with 0 intron	JADGJR010000003.1
XP_002108497.1_Trichoplax_adhaerens	Placozoa	1 gene with 0 intron	ABGP01000036.1		GHJI01008915.1
RDD37009.1_Trichoplax_sp._H2	Placozoa	1 gene with 0 intron 1 gene with ? intron	NOWV01000285.1		GHJI01008902.1
XP_048575736.1_Nematostella_vectensis isolate NvSIMR3CF6CM	Sea anemones	1 gene with 2 introns	JAWWUE010000013.1	chromosome 13	HADP01225832.1
A0A6P8J3J2_Actinia tenebrosa voucher ECE2019	Sea anemones	1 gene with 0 intron	WAHB01000946.1		GEVE01027144.1
XP_022780642.1_Stylophora_pistillata isolate CSM Monaco	Stony corals	1 gene with 0 intron	LSMT01000033.1
A0A9X0CFV3_Desmophyllum pertusum isolate USNM1676648	Stony corals	1 gene with 0 intron	JAPMOT010005000.1		GHDD01147172.1
Catalaphyllia jardinei isolate CO-2020	Stony corals	1 gene with 0 intron	JAEMPF020000001.1	chromosome 6
A0A6S7HLM0_Paramuricea_clavata	Soft corals	1 gene with 1 intron	CACRXK020004991.1
XP_046856289.1_Xenia sp. Carnegie-2017	Soft corals	1 gene with 1 intron	JAJSDR010000023.1		GKXR01036316.1
Magallana gigas isolate CH1-GI	Bivalves	3 genes with 0 intron 1 gene with ? intron	JAOAOK030000003.1	chromosome 3	GJKF01106994.1
		2 gene with 0 intron 2 gene with 2 introns	JAOAOK030000006.1	chromosome 6
		2 gene with 0 intron 2 genes with ? intron	JAOAOK030000007.1	chromosome 7
		1 gene with 0 intron	JAOAOK030000009.1	chromosome 9
JAXIUW010014154.1_Cephalothrix_simula	Nemertea	1 gene with 0 intron	JAXIUW010014154.1
UJR19038.1_Adineta_vaga	Rotifera	1 gene with 0 intron	CAWI020039422.1
A0A813MIX4_Adineta_steineri	Rotifera	1 gene with 0 intron	CAJNOG010000002.1
CAF1016955.1_Brachionus_calyciflorus	Rotifera	1 gene with 0 intron	CAJNOC010004306.1
Brachionus asplanchnoidis isolate OHJ7i3n10 005F	Rotifera	1 gene with 3 introns	JAILYF010000006.1
Ptychodera flava strain L36383	Hemichordata	1 gene with 0 intron 1 gene with 6 introns	JASXRY010000008.1	chromosome 8	GDGM01387390.1
XP_078582628.1_Branchiostoma_floridae-japonicum	Cephalochordata	1 gene with 2 introns	JACEVJ010000013.1		GETA01033757.1
Branchiostoma belcheri isolate hifi-Bb-A-female	Cephalochordata	1 gene with 1 intron 1 gene with 2 introns	JBNQTS010000018.1	chromosome 18
