## Supplemental tables_Figs for "Certain Aquatic Eukaryotes Harbor an OLD-Like Immune Defense System": Table S4_AF3_M_gigas_OLD-like_protein.xlsx

### Sheet: Feuil1
AF3 M. gigas OLD-like proteins	Mg2+	Ca2+	ATP	dsDNA	pTM	ipTM	RMSD (Å)	Localization of ions/ATP/dsDNA
Homodimer	No	No	No	No	0.79	0.77	0
Homodimer		yes			0.81	0.78	0.625 (1248 amino acids)	Ca2+ are in good sites
Homodimer	yes				0.84	0.82	1.021 (1248 amino acids)	Mg2+ are localized in Ca2+ sites
Homodimer	Yes	Yes			0.84	0.83	0.845 (1248 amino acids)	Mg2+ are localized in Ca2+ sites and Ca2+ are localized in Mg2+ sites
Homodimer			Yes		0.79	0.78	2.031 (1248 amino acids)	ATP are in good sites
Homodimer	yes		Yes		0.84	0.83	0.537 (1248 amino acids)	Mg2+ and ATP are in good sites
Homodimer		Yes	Yes		0.81	0.80	0.487 (1248 amino acids)	ATP and Ca2+ are in good sites
Homodimer	yes	Yes	yes		0.85	0.84	1.991 (1248 amino acids)	Mg2+ are localized in Ca2+ sites and Ca2+ are localized in Mg2+ sites
Homodimer				Yes	0.82	0.79	4.532 (1184 amino acids)	dsDNA is in good localization
Homodimer		Yes		Yes	0.86	0.85	4.343 (1216 amino acids)	Ca2+ and dsDNA are in good sites
Homodimer	Yes			Yes	0.83	0.78	4.223 (1216 amino acids)	Mg2+ are localized in Ca2+ sites
Homodimer			Yes	Yes	0.83	0.82	3.922 (1216 amino acids)	ATP are in good sites
Homodimer	Yes	Yes	Yes	Yes	0.87	0.86	3.055 (1240 amino acids)	Mg2+, Ca2+, ATP and dsDNA are in good sites
